# Sex differences in auditory function of the desert locust

**DOI:** 10.1101/2024.11.13.622961

**Authors:** Austin T Tom, Thomas L Christian, Warren Ben

## Abstract

Age-related auditory decline manifests across the animal kingdom, from humans and mice to zebrafish and insects. Sex differences in auditory decline are established for humans, but there is now evidence in mice and even zebrafish. Here, we found sex differences in auditory decline in an insect, the Desert Locust and investigated its biological basis. We profiled gene expression in a dedicated auditory organ, Müller’s organ to understand the genetic underpinning of sex differences and measured sound-evoked transduction currents and electrophysiological properties of auditory neurons to quantify auditory decline. We analysed gene expression in Müller’s organ of young locusts where sex differences were absent and in older, noise-exposed locusts where sex differences were maximal. The largest differences in gene expression between the sexes was between young and stressed (aged and noise-exposed) auditory organs. We found sex-specific genes and gene ontology terms for juvenile hormone (JH) and sex-specific estrogen-related steroids. We hypothesise that sex differences in auditory decline are due to differences in hormones which then affect metabolic processes in and mitochondria.

**Highlights:**

- Female Desert Locusts have less auditory decline than males.
- Female’s auditory organs maintain better metabolism under stressed conditions.
- Sex differences in gene expression are maximal during aging and noise-exposure.
- Sex differences are minimal between the sexes for young and stressed auditory organs.
