## Supplementary Table 1 for "Sex differences in auditory function of the desert locust"

GeneID	baseMean	log2FoldChange	lfcSE	pvalue	padj	GeneName	NA
LOC126266966	99.41606578	-4.205381954	0.993203313	-4.234160217	2.29407E-05	0.016895239	structural maintenance of chromosomes protein 1A-like
LOC126267324	342.482179	-15.62805217	3.180256767	-4.914085032	8.9198E-07	0.001318792	uncharacterized LOC126267324
LOC126268033	18.32057705	-8.475059727	2.190541584	-3.868933505	0.000109312	0.047958103	prisilkin-39-like
LOC126277897	306.4366596	-4.755559615	1.164665032	-4.083199447	4.44199E-05	0.025145944	inositol oxygenase-like
LOC126284822	3686.612935	-3.035350289	0.738067565	-4.112564262	3.91289E-05	0.024524007	serine protease inhibitor 3
LOC126291786	28237.34843	-9.041295584	1.79153006	-5.046689301	4.49531E-07	0.000788883	uncharacterized LOC126291786
LOC126291787	982.2813501	-4.699687612	1.16213252	-4.044020396	5.25423E-05	0.027973774	uncharacterized LOC126291787
LOC126291894	2174.727666	-9.9712799	2.184394003	-4.564780843	5.00016E-06	0.004618309	uncharacterized LOC126291894
LOC126293744	214.7880549	-3.631066296	0.861561817	-4.214516272	2.50314E-05	0.016895239	venom allergen 5.02-like
LOC126298652	69.99632942	-5.703535553	1.433151226	-3.97971648	6.89975E-05	0.034595349	uncharacterized LOC126298652
LOC126298903	2914119.202	-11.542099	1.782606459	-6.474844148	9.49099E-11	4.16393E-07	vitellogenin-1-like
LOC126298904	2978134.468	-11.49146695	1.7656062	-6.508510758	7.58995E-11	4.16393E-07	vitellogenin-1-like
LOC126299533	47209.05325	-10.27425714	2.183942157	-4.70445479	2.54545E-06	0.003190725	vitellogenin-like
LOC126313190	2126.976901	-2.416402058	0.549375006	-4.398456486	1.09023E-05	0.008696605	uncharacterized LOC126313190
LOC126317838	8.85821275	-3.565873008	0.87284059	-4.085365702	4.40074E-05	0.025145944	small subunit ribosomal RNA
LOC126323588	15.14756743	-7.082407951	1.679370405	-4.217299489	2.47246E-05	0.016895239	small subunit ribosomal RNA
LOC126325538	5288.436166	-9.824166407	1.936823211	-5.072309312	3.93017E-07	0.000766339	phenoloxidase 1-like
LOC126325567	9401.043458	-6.673671384	1.435100373	-4.650316807	3.31426E-06	0.00345154	phenoloxidase 1-like
LOC126325594	4913.329533	-8.934177493	1.921948132	-4.648500832	3.34356E-06	0.00345154	phenoloxidase 1-like
LOC126329544	6.740596754	-7.209356066	1.851256805	-3.894303614	9.84812E-05	0.045480191	small subunit ribosomal RNA
LOC126331994	3801.053327	-9.472694739	2.342552658	-4.043748902	5.26033E-05	0.027973774	uncharacterized LOC126331994
LOC126332010	51972.59613	-14.41487509	2.453623162	-5.874934388	4.23011E-09	1.46356E-05	greglin
LOC126332046	1195.46813	-26.94384164	3.103784427	-8.680964249	3.92427E-18	3.44336E-14	uncharacterized LOC126332046
LOC126334052	18.28636711	-5.620140045	1.452290031	-3.86984688	0.000108904	0.047958103	small subunit ribosomal RNA
LOC126334632	6785.675097	-8.901945217	2.11204337	-4.21484963	2.49945E-05	0.016895239	phenoloxidase 2-like
LOC126335700	119.2142208	-5.360457432	1.345712528	-3.983359983	6.79477E-05	0.034595349	uncharacterized LOC126335700
LOC126336205	1065.657372	-9.169023044	1.804848485	-5.080217603	3.77003E-07	0.000766339	uncharacterized LOC126336205
LOC126336206	136027.9786	-11.12390284	2.445058785	-4.54954413	5.37623E-06	0.004717369	greglin-like
LOC126336207	41517.582	-10.77403395	2.265464487	-4.755772608	1.97689E-06	0.002668648	uncharacterized LOC126336207
LOC126336208	1925.31211	-10.99443846	2.358565841	-4.66149313	3.13924E-06	0.00345154	uncharacterized LOC126336208
LOC126336306	4.962959855	-17.06951467	3.73571251	-4.569279522	4.89404E-06	0.004618309	uncharacterized LOC126336306
LOC126336408	37004.50585	-4.115144453	0.703799295	-5.847042594	5.00389E-09	1.46356E-05	hexamerin-like
LOC126336414	32.04446413	-5.934483727	1.498107554	-3.961320208	7.45365E-05	0.036334471	hemocyanin-like
LOC126336425	738.7273636	-3.721027306	0.831638241	-4.474334058	7.66498E-06	0.006405371	uncharacterized LOC126336425
LOC126349000	4678.668864	-2.086190199	0.396622645	-5.259886757	1.44144E-07	0.000361369	doublesex and mab-3 related transcription factor 3-like
LOC126354703	12068.86512	-29.06009498	2.765406206	-10.50843631	7.89924E-26	1.38624E-21	juvenile hormone esterase-like
LOC126354704	1326.788451	-2.025999474	0.517082567	-3.918135328	8.92366E-05	0.042324681	spondin-1-like
